# The lipidomic architecture of the mouse brain

**DOI:** 10.1101/2025.10.13.682018

**Authors:** Luca Fusar Bassini, Halima Hannah Schede, Laura Capolupo, Leila Haj Abdullah Alieh, Francesca Venturi, Alessandro Valente, Colas Droin, Daniel Trejo Banos, Irina Khven, Ece Z. Asirim, Anita Nashrallah, Irmak Kaysudu, Ekaterina Krymova, Giovanni D’Angelo, Gioele La Manno

## Abstract

Lipids are fundamental components of the brain, crucial for synaptic transmission and signal propagation. Altered brain lipid composition is associated with common and rare neuropathologies, yet, the spatial organization of the mammalian brain lipidome remains insufficiently characterized compared to other modalities^1–8^. Here, we mapped the membrane lipid architecture of the adult mouse brain at micrometric scale, across sexes, and during pregnancy. This Lipid Brain Atlas reveals that lipids define a fine-grained biochemical structure that aligns with functional anatomy. Membrane lipid spatial heterogeneity clusters into territories, which we termed *lipizones. Lipizones* partially mirror cell type territories, but also capture distal axon terminals. Through *lipizones*, (i) we reveal the organizing principles of the gray matter lipidome, related to connectivity and cytoarchitecture; (ii) we discover a new axis of oligodendrocyte heterogeneity in the white matter; (iii) and we find biochemical zonation in the choroid plexus and in the ventricular walls. We show that this lipidomic architecture can adapt to changing physiological needs. In the brain of pregnant females, the white matter is metabolically activated and the outer cortex is reorganized. These results are a foundational resource (https://lbae-v2.epfl.ch/), poised to reshape our understanding of lipids in brain development, physiology, and pathology.
