## Supplementary Table 4 for "The lipidomic architecture of the mouse brain"

	reagent	product	enzyme
LPC 16:0->PC 38:6	LPC 16:0	PC 38:6	('Lpcat1', 'Lpcat2')
LPC 16:0->PC 36:4	LPC 16:0	PC 36:4	('Lpcat1', 'Lpcat2')
LPC 16:0->PC 34:2	LPC 16:0	PC 34:2	('Lpcat1', 'Lpcat2')
LPC 16:0->PC 30:0	LPC 16:0	PC 30:0	('Lpcat1', 'Lpcat2')
LPC 16:0->PC 32:1	LPC 16:0	PC 32:1	('Lpcat1', 'Lpcat2')
LPC 16:0->PC 32:0	LPC 16:0	PC 32:0	('Lpcat1', 'Lpcat2')
LPC 16:0->PC 34:1	LPC 16:0	PC 34:1	('Lpcat1', 'Lpcat2')
LPC 16:0->PC 34:0	LPC 16:0	PC 34:0	('Lpcat1', 'Lpcat2')
LPC 16:0->PC 36:3	LPC 16:0	PC 36:3	('Lpcat1', 'Lpcat2')
LPC 16:0->PC 36:2	LPC 16:0	PC 36:2	('Lpcat1', 'Lpcat2')
LPC 16:0->PC 36:1	LPC 16:0	PC 36:1	('Lpcat1', 'Lpcat2')
LPC 16:0->PC 38:5	LPC 16:0	PC 38:5	('Lpcat1', 'Lpcat2')
LPC 16:0->PC 38:4	LPC 16:0	PC 38:4	('Lpcat1', 'Lpcat2')
LPC 16:0->PC 38:2	LPC 16:0	PC 38:2	('Lpcat1', 'Lpcat2')
LPC 16:0->PC 38:1	LPC 16:0	PC 38:1	('Lpcat1', 'Lpcat2')
LPC 16:0->LPC 18:0	LPC 16:0	LPC 18:0	('Lpcat3', 'Lpcat4')
PC 38:6->LPC 16:0	PC 38:6	LPC 16:0	Pla2g2a
PC 38:6->LPC 22:6	PC 38:6	LPC 22:6	Pla2g2a
PC 38:6->LPC 18:1	PC 38:6	LPC 18:1	Pla2g2a
PC 38:6->LPC 20:4	PC 38:6	LPC 20:4	Pla2g2a
PC 36:4->LPC 16:0	PC 36:4	LPC 16:0	Pla2g2a
PC 36:4->LPC 20:4	PC 36:4	LPC 20:4	Pla2g2a
PC 36:4->LPC 18:1	PC 36:4	LPC 18:1	Pla2g2a
PC 36:4->PA 36:4	PC 36:4	PA 36:4	('Pld1', 'Pld2')
PC 34:2->LPC 16:0	PC 34:2	LPC 16:0	Pla2g2a
PC 34:2->LPC 18:1	PC 34:2	LPC 18:1	Pla2g2a
PC 30:0->LPC 16:0	PC 30:0	LPC 16:0	Pla2g2a
PC 32:1->LPC 18:1	PC 32:1	LPC 18:1	Pla2g2a
PC 32:1->LPC 16:0	PC 32:1	LPC 16:0	Pla2g2a
PC 32:1->PA 32:1	PC 32:1	PA 32:1	('Pld1', 'Pld2')
PC 32:0->LPC 18:0	PC 32:0	LPC 18:0	Pla2g2a
PC 32:0->LPC 16:0	PC 32:0	LPC 16:0	Pla2g2a
PC 32:0->PA 32:0	PC 32:0	PA 32:0	('Pld1', 'Pld2')
PC 34:1->LPC 20:1	PC 34:1	LPC 20:1	Pla2g2a
PC 34:1->LPC 16:0	PC 34:1	LPC 16:0	Pla2g2a
PC 34:1->LPC 18:1	PC 34:1	LPC 18:1	Pla2g2a
PC 34:1->LPC 18:0	PC 34:1	LPC 18:0	Pla2g2a
PC 34:1->PA 34:1	PC 34:1	PA 34:1	('Pld1', 'Pld2')
PC 34:0->LPC 16:0	PC 34:0	LPC 16:0	Pla2g2a
PC 34:0->LPC 18:0	PC 34:0	LPC 18:0	Pla2g2a
PC 36:3->LPC 16:0	PC 36:3	LPC 16:0	Pla2g2a
PC 36:3->LPC 18:0	PC 36:3	LPC 18:0	Pla2g2a
PC 36:3->LPC 18:1	PC 36:3	LPC 18:1	Pla2g2a
PC 36:2->LPC 16:0	PC 36:2	LPC 16:0	Pla2g2a
PC 36:2->LPC 20:1	PC 36:2	LPC 20:1	Pla2g2a
PC 36:2->LPC 18:0	PC 36:2	LPC 18:0	Pla2g2a
PC 36:2->LPC 18:1	PC 36:2	LPC 18:1	Pla2g2a
PC 36:2->PA 36:2	PC 36:2	PA 36:2	('Pld1', 'Pld2')
PC 36:1->LPC 16:0	PC 36:1	LPC 16:0	Pla2g2a
PC 36:1->LPC 20:1	PC 36:1	LPC 20:1	Pla2g2a
PC 36:1->LPC 18:1	PC 36:1	LPC 18:1	Pla2g2a
PC 36:1->LPC 18:0	PC 36:1	LPC 18:0	Pla2g2a
PC 36:1->PA 36:1	PC 36:1	PA 36:1	('Pld1', 'Pld2')
PC 38:5->LPC 16:0	PC 38:5	LPC 16:0	Pla2g2a
PC 38:5->LPC 18:0	PC 38:5	LPC 18:0	Pla2g2a
PC 38:5->LPC 18:1	PC 38:5	LPC 18:1	Pla2g2a
PC 38:5->LPC 20:4	PC 38:5	LPC 20:4	Pla2g2a
PC 38:5->PA 38:5	PC 38:5	PA 38:5	('Pld1', 'Pld2')
PC 38:4->LPC 16:0	PC 38:4	LPC 16:0	Pla2g2a
PC 38:4->LPC 18:0	PC 38:4	LPC 18:0	Pla2g2a
PC 38:4->LPC 20:4	PC 38:4	LPC 20:4	Pla2g2a
PC 38:4->LPC 18:1	PC 38:4	LPC 18:1	Pla2g2a
PC 38:4->LPC 20:1	PC 38:4	LPC 20:1	Pla2g2a
PC 38:4->PA 38:4	PC 38:4	PA 38:4	('Pld1', 'Pld2')
PC 38:2->LPC 16:0	PC 38:2	LPC 16:0	Pla2g2a
PC 38:2->LPC 18:0	PC 38:2	LPC 18:0	Pla2g2a
PC 38:2->LPC 18:1	PC 38:2	LPC 18:1	Pla2g2a
PC 38:2->LPC 20:1	PC 38:2	LPC 20:1	Pla2g2a
PC 38:1->LPC 16:0	PC 38:1	LPC 16:0	Pla2g2a
PC 38:1->LPC 18:0	PC 38:1	LPC 18:0	Pla2g2a
PC 38:1->LPC 20:1	PC 38:1	LPC 20:1	Pla2g2a
PC 38:1->LPC 18:1	PC 38:1	LPC 18:1	Pla2g2a
LPC 18:1->PC 38:6	LPC 18:1	PC 38:6	('Lpcat1', 'Lpcat2')
LPC 18:1->PC 40:6	LPC 18:1	PC 40:6	('Lpcat1', 'Lpcat2')
LPC 18:1->PC 40:7	LPC 18:1	PC 40:7	('Lpcat1', 'Lpcat2')
LPC 18:1->PC 36:4	LPC 18:1	PC 36:4	('Lpcat1', 'Lpcat2')
LPC 18:1->PC 34:2	LPC 18:1	PC 34:2	('Lpcat1', 'Lpcat2')
LPC 18:1->PC 35:1	LPC 18:1	PC 35:1	('Lpcat1', 'Lpcat2')
LPC 18:1->PC 42:1	LPC 18:1	PC 42:1	('Lpcat1', 'Lpcat2')
LPC 18:1->PC 32:1	LPC 18:1	PC 32:1	('Lpcat1', 'Lpcat2')
LPC 18:1->PC 34:1	LPC 18:1	PC 34:1	('Lpcat1', 'Lpcat2')
LPC 18:1->PC 36:3	LPC 18:1	PC 36:3	('Lpcat1', 'Lpcat2')
LPC 18:1->PC 36:2	LPC 18:1	PC 36:2	('Lpcat1', 'Lpcat2')
LPC 18:1->PC 36:1	LPC 18:1	PC 36:1	('Lpcat1', 'Lpcat2')
LPC 18:1->PC 38:5	LPC 18:1	PC 38:5	('Lpcat1', 'Lpcat2')
LPC 18:1->PC 38:4	LPC 18:1	PC 38:4	('Lpcat1', 'Lpcat2')
LPC 18:1->PC 38:2	LPC 18:1	PC 38:2	('Lpcat1', 'Lpcat2')
LPC 18:1->PC 38:1	LPC 18:1	PC 38:1	('Lpcat1', 'Lpcat2')
LPC 18:1->PC 40:4	LPC 18:1	PC 40:4	('Lpcat1', 'Lpcat2')
LPC 18:1->PC 40:2	LPC 18:1	PC 40:2	('Lpcat1', 'Lpcat2')
LPC 18:1->LPC 20:1	LPC 18:1	LPC 20:1	('Lpcat3', 'Lpcat4')
PC 40:6->LPC 18:0	PC 40:6	LPC 18:0	Pla2g2a
PC 40:6->LPC 22:6	PC 40:6	LPC 22:6	Pla2g2a
PC 40:6->LPC 18:1	PC 40:6	LPC 18:1	Pla2g2a
PC 40:6->LPC 20:1	PC 40:6	LPC 20:1	Pla2g2a
PC 40:6->LPC 20:4	PC 40:6	LPC 20:4	Pla2g2a
PC 40:6->PA 40:6	PC 40:6	PA 40:6	('Pld1', 'Pld2')
PC 40:7->LPC 18:1	PC 40:7	LPC 18:1	Pla2g2a
PC 40:7->LPC 22:6	PC 40:7	LPC 22:6	Pla2g2a
PC 40:7->LPC 20:4	PC 40:7	LPC 20:4	Pla2g2a
PC 35:1->LPC 18:1	PC 35:1	LPC 18:1	Pla2g2a
PC 42:1->LPC 18:1	PC 42:1	LPC 18:1	Pla2g2a
PC 40:4->LPC 18:0	PC 40:4	LPC 18:0	Pla2g2a
PC 40:4->LPC 18:1	PC 40:4	LPC 18:1	Pla2g2a
PC 40:4->LPC 20:4	PC 40:4	LPC 20:4	Pla2g2a
PC 40:4->LPC 20:1	PC 40:4	LPC 20:1	Pla2g2a
PC 40:4->PA 40:4	PC 40:4	PA 40:4	('Pld1', 'Pld2')
PC 40:2->LPC 18:0	PC 40:2	LPC 18:0	Pla2g2a
PC 40:2->LPC 18:1	PC 40:2	LPC 18:1	Pla2g2a
PC 40:2->LPC 20:1	PC 40:2	LPC 20:1	Pla2g2a
LPC 18:0->PC 40:6	LPC 18:0	PC 40:6	('Lpcat1', 'Lpcat2')
LPC 18:0->PC 40:1	LPC 18:0	PC 40:1	('Lpcat1', 'Lpcat2')
LPC 18:0->PC 32:0	LPC 18:0	PC 32:0	('Lpcat1', 'Lpcat2')
LPC 18:0->PC 34:1	LPC 18:0	PC 34:1	('Lpcat1', 'Lpcat2')
LPC 18:0->PC 34:0	LPC 18:0	PC 34:0	('Lpcat1', 'Lpcat2')
LPC 18:0->PC 35:0	LPC 18:0	PC 35:0	('Lpcat1', 'Lpcat2')
LPC 18:0->PC 36:3	LPC 18:0	PC 36:3	('Lpcat1', 'Lpcat2')
LPC 18:0->PC 36:2	LPC 18:0	PC 36:2	('Lpcat1', 'Lpcat2')
LPC 18:0->PC 36:1	LPC 18:0	PC 36:1	('Lpcat1', 'Lpcat2')
LPC 18:0->PC 38:5	LPC 18:0	PC 38:5	('Lpcat1', 'Lpcat2')
LPC 18:0->PC 38:4	LPC 18:0	PC 38:4	('Lpcat1', 'Lpcat2')
LPC 18:0->PC 38:2	LPC 18:0	PC 38:2	('Lpcat1', 'Lpcat2')
LPC 18:0->PC 38:1	LPC 18:0	PC 38:1	('Lpcat1', 'Lpcat2')
LPC 18:0->PC 40:4	LPC 18:0	PC 40:4	('Lpcat1', 'Lpcat2')
LPC 18:0->PC 40:2	LPC 18:0	PC 40:2	('Lpcat1', 'Lpcat2')
PC 40:1->LPC 18:0	PC 40:1	LPC 18:0	Pla2g2a
PC 40:1->LPC 20:1	PC 40:1	LPC 20:1	Pla2g2a
PC 35:0->LPC 18:0	PC 35:0	LPC 18:0	Pla2g2a
PC 35:0->DG 35:0	PC 35:0	DG 35:0	Plcb1
LPC 20:4->PC 38:6	LPC 20:4	PC 38:6	('Lpcat1', 'Lpcat2')
LPC 20:4->PC 40:6	LPC 20:4	PC 40:6	('Lpcat1', 'Lpcat2')
LPC 20:4->PC 40:7	LPC 20:4	PC 40:7	('Lpcat1', 'Lpcat2')
LPC 20:4->PC 36:4	LPC 20:4	PC 36:4	('Lpcat1', 'Lpcat2')
LPC 20:4->PC 38:5	LPC 20:4	PC 38:5	('Lpcat1', 'Lpcat2')
LPC 20:4->PC 38:7	LPC 20:4	PC 38:7	('Lpcat1', 'Lpcat2')
LPC 20:4->PC 38:4	LPC 20:4	PC 38:4	('Lpcat1', 'Lpcat2')
LPC 20:4->PC 40:4	LPC 20:4	PC 40:4	('Lpcat1', 'Lpcat2')
PC 38:7->LPC 22:6	PC 38:7	LPC 22:6	Pla2g2a
PC 38:7->LPC 20:4	PC 38:7	LPC 20:4	Pla2g2a
LPC 20:1->PC 40:6	LPC 20:1	PC 40:6	('Lpcat1', 'Lpcat2')
LPC 20:1->PC 40:1	LPC 20:1	PC 40:1	('Lpcat1', 'Lpcat2')
LPC 20:1->PC 34:1	LPC 20:1	PC 34:1	('Lpcat1', 'Lpcat2')
LPC 20:1->PC 37:1	LPC 20:1	PC 37:1	('Lpcat1', 'Lpcat2')
LPC 20:1->PC 36:2	LPC 20:1	PC 36:2	('Lpcat1', 'Lpcat2')
LPC 20:1->PC 36:1	LPC 20:1	PC 36:1	('Lpcat1', 'Lpcat2')
LPC 20:1->PC 38:4	LPC 20:1	PC 38:4	('Lpcat1', 'Lpcat2')
LPC 20:1->PC 38:2	LPC 20:1	PC 38:2	('Lpcat1', 'Lpcat2')
LPC 20:1->PC 38:1	LPC 20:1	PC 38:1	('Lpcat1', 'Lpcat2')
LPC 20:1->PC 40:4	LPC 20:1	PC 40:4	('Lpcat1', 'Lpcat2')
LPC 20:1->PC 40:2	LPC 20:1	PC 40:2	('Lpcat1', 'Lpcat2')
PC 37:1->LPC 20:1	PC 37:1	LPC 20:1	Pla2g2a
LPC 22:6->PC 38:6	LPC 22:6	PC 38:6	('Lpcat1', 'Lpcat2')
LPC 22:6->PC 40:6	LPC 22:6	PC 40:6	('Lpcat1', 'Lpcat2')
LPC 22:6->PC 40:7	LPC 22:6	PC 40:7	('Lpcat1', 'Lpcat2')
LPC 22:6->PC 39:6	LPC 22:6	PC 39:6	('Lpcat1', 'Lpcat2')
LPC 22:6->PC 38:7	LPC 22:6	PC 38:7	('Lpcat1', 'Lpcat2')
PC 39:6->LPC 22:6	PC 39:6	LPC 22:6	Pla2g2a
LPG 20:1->PG 40:6	LPG 20:1	PG 40:6	Lpgat1
LPG 20:1->PG 36:2	LPG 20:1	PG 36:2	Lpgat1
LPG 20:1->PG 34:1	LPG 20:1	PG 34:1	Lpgat1
LPG 20:1->PG 37:1	LPG 20:1	PG 37:1	Lpgat1
LPG 20:1->PG 36:1	LPG 20:1	PG 36:1	Lpgat1
LPG 20:1->PG 38:4	LPG 20:1	PG 38:4	Lpgat1
LPG 20:1->PG 38:3	LPG 20:1	PG 38:3	Lpgat1
LPG 20:1->PG 38:1	LPG 20:1	PG 38:1	Lpgat1
LPG 20:1->PG 40:5	LPG 20:1	PG 40:5	Lpgat1
LPG 20:1->PG 40:4	LPG 20:1	PG 40:4	Lpgat1
PG 40:6->LPG 20:1	PG 40:6	LPG 20:1	Pla2g2a
PG 36:2->LPG 20:1	PG 36:2	LPG 20:1	Pla2g2a
PG 34:1->LPG 20:1	PG 34:1	LPG 20:1	Pla2g2a
PG 37:1->LPG 20:1	PG 37:1	LPG 20:1	Pla2g2a
PG 36:1->LPG 20:1	PG 36:1	LPG 20:1	Pla2g2a
PG 38:4->LPG 20:1	PG 38:4	LPG 20:1	Pla2g2a
PG 38:3->LPG 20:1	PG 38:3	LPG 20:1	Pla2g2a
PG 38:1->LPG 20:1	PG 38:1	LPG 20:1	Pla2g2a
PG 40:5->LPG 20:1	PG 40:5	LPG 20:1	Pla2g2a
PG 40:4->LPG 20:1	PG 40:4	LPG 20:1	Pla2g2a
LPA 18:1->PA 34:1	LPA 18:1	PA 34:1	('Agpat1', 'Agpat2')
LPA 18:1->PA 36:1	LPA 18:1	PA 36:1	('Agpat1', 'Agpat2')
LPA 18:1->PA 40:6	LPA 18:1	PA 40:6	('Agpat1', 'Agpat2')
LPA 18:1->PA 38:3	LPA 18:1	PA 38:3	('Agpat1', 'Agpat2')
LPA 18:1->PA 32:1	LPA 18:1	PA 32:1	('Agpat1', 'Agpat2')
LPA 18:1->PA 36:4	LPA 18:1	PA 36:4	('Agpat1', 'Agpat2')
LPA 18:1->PA 36:2	LPA 18:1	PA 36:2	('Agpat1', 'Agpat2')
LPA 18:1->PA 38:5	LPA 18:1	PA 38:5	('Agpat1', 'Agpat2')
LPA 18:1->PA 38:4	LPA 18:1	PA 38:4	('Agpat1', 'Agpat2')
LPA 18:1->PA 40:4	LPA 18:1	PA 40:4	('Agpat1', 'Agpat2')
PA 34:1->LPA 18:1	PA 34:1	LPA 18:1	Pla2g2a
PA 36:1->LPA 18:1	PA 36:1	LPA 18:1	Pla2g2a
PA 40:6->LPA 18:1	PA 40:6	LPA 18:1	Pla2g2a
PA 38:3->LPA 18:1	PA 38:3	LPA 18:1	Pla2g2a
PA 32:1->LPA 18:1	PA 32:1	LPA 18:1	Pla2g2a
PA 36:4->LPA 18:1	PA 36:4	LPA 18:1	Pla2g2a
PA 36:2->LPA 18:1	PA 36:2	LPA 18:1	Pla2g2a
PA 38:5->LPA 18:1	PA 38:5	LPA 18:1	Pla2g2a
PA 38:4->LPA 18:1	PA 38:4	LPA 18:1	Pla2g2a
PA 40:4->LPA 18:1	PA 40:4	LPA 18:1	Pla2g2a
LPS 16:0->PS 36:1	LPS 16:0	PS 36:1	Mboat2
LPS 16:0->PS 32:1	LPS 16:0	PS 32:1	Mboat2
LPS 16:0->PS 34:1	LPS 16:0	PS 34:1	Mboat2
LPS 16:0->PS 36:4	LPS 16:0	PS 36:4	Mboat2
LPS 16:0->PS 36:3	LPS 16:0	PS 36:3	Mboat2
LPS 16:0->PS 38:1	LPS 16:0	PS 38:1	Mboat2
LPS 16:0->PS 36:2	LPS 16:0	PS 36:2	Mboat2
LPS 16:0->PS 36:0	LPS 16:0	PS 36:0	Mboat2
LPS 16:0->PS 38:5	LPS 16:0	PS 38:5	Mboat2
PS 36:1->LPS 16:0	PS 36:1	LPS 16:0	Pla2g2a
PS 36:1->PE 36:1	PS 36:1	PE 36:1	Psd
PS 32:1->LPS 16:0	PS 32:1	LPS 16:0	Pla2g2a
PS 34:1->LPS 16:0	PS 34:1	LPS 16:0	Pla2g2a
PS 36:4->LPS 16:0	PS 36:4	LPS 16:0	Pla2g2a
PS 36:3->LPS 16:0	PS 36:3	LPS 16:0	Pla2g2a
PS 38:1->LPS 16:0	PS 38:1	LPS 16:0	Pla2g2a
PS 38:1->PE 38:1	PS 38:1	PE 38:1	Psd
PS 36:2->LPS 16:0	PS 36:2	LPS 16:0	Pla2g2a
PS 36:0->LPS 16:0	PS 36:0	LPS 16:0	Pla2g2a
PS 36:0->PE 36:0	PS 36:0	PE 36:0	Psd
PS 38:5->LPS 16:0	PS 38:5	LPS 16:0	Pla2g2a
LPE 22:6->PE 40:6	LPE 22:6	PE 40:6	('Mboat1', 'Mboat2')
LPE 22:6->PE 42:9	LPE 22:6	PE 42:9	('Mboat1', 'Mboat2')
LPE 22:6->PE 38:6	LPE 22:6	PE 38:6	('Mboat1', 'Mboat2')
LPE 22:6->PE 40:7	LPE 22:6	PE 40:7	('Mboat1', 'Mboat2')
LPE 22:6->PE 38:7	LPE 22:6	PE 38:7	('Mboat1', 'Mboat2')
LPE 22:6->PE 42:6	LPE 22:6	PE 42:6	('Mboat1', 'Mboat2')
PE 40:6->LPE 22:6	PE 40:6	LPE 22:6	Pla2g2a
PE 40:6->LPE 18:0	PE 40:6	LPE 18:0	Pla2g2a
PE 40:6->LPE 18:1	PE 40:6	LPE 18:1	Pla2g2a
PE 40:6->LPE 22:4	PE 40:6	LPE 22:4	Pla2g2a
PE 40:6->PS 40:6	PE 40:6	PS 40:6	Ptdss2
PE 40:6->PC 40:6	PE 40:6	PC 40:6	Pemt
PE 42:9->LPE 22:6	PE 42:9	LPE 22:6	Pla2g2a
PE 42:9->LPE 22:4	PE 42:9	LPE 22:4	Pla2g2a
PE 42:9->PS 42:9	PE 42:9	PS 42:9	Ptdss2
PE 38:6->LPE 22:6	PE 38:6	LPE 22:6	Pla2g2a
PE 38:6->LPE 18:1	PE 38:6	LPE 18:1	Pla2g2a
PE 38:6->PC 38:6	PE 38:6	PC 38:6	Pemt
PE 40:7->LPE 22:6	PE 40:7	LPE 22:6	Pla2g2a
PE 40:7->LPE 18:1	PE 40:7	LPE 18:1	Pla2g2a
PE 40:7->LPE 22:4	PE 40:7	LPE 22:4	Pla2g2a
PE 40:7->PC 40:7	PE 40:7	PC 40:7	Pemt
PE 38:7->LPE 22:6	PE 38:7	LPE 22:6	Pla2g2a
PE 38:7->PC 38:7	PE 38:7	PC 38:7	Pemt
PE 42:6->LPE 22:6	PE 42:6	LPE 22:6	Pla2g2a
PE 42:6->LPE 20:0	PE 42:6	LPE 20:0	Pla2g2a
PE 42:6->LPE 22:4	PE 42:6	LPE 22:4	Pla2g2a
PE 42:6->LPE 22:1	PE 42:6	LPE 22:1	Pla2g2a
PE 42:6->PS 42:6	PE 42:6	PS 42:6	Ptdss2
LPE 22:4->PE 40:6	LPE 22:4	PE 40:6	('Mboat1', 'Mboat2')
LPE 22:4->PE 42:9	LPE 22:4	PE 42:9	('Mboat1', 'Mboat2')
LPE 22:4->PE 40:7	LPE 22:4	PE 40:7	('Mboat1', 'Mboat2')
LPE 22:4->PE 40:4	LPE 22:4	PE 40:4	('Mboat1', 'Mboat2')
LPE 22:4->PE 38:4	LPE 22:4	PE 38:4	('Mboat1', 'Mboat2')
LPE 22:4->PE 42:6	LPE 22:4	PE 42:6	('Mboat1', 'Mboat2')
PE 40:4->LPE 22:4	PE 40:4	LPE 22:4	Pla2g2a
PE 40:4->LPE 18:0	PE 40:4	LPE 18:0	Pla2g2a
PE 40:4->LPE 18:1	PE 40:4	LPE 18:1	Pla2g2a
PE 40:4->LPE 22:1	PE 40:4	LPE 22:1	Pla2g2a
PE 40:4->LPE 20:0	PE 40:4	LPE 20:0	Pla2g2a
PE 40:4->PC 40:4	PE 40:4	PC 40:4	Pemt
PE 38:4->LPE 22:4	PE 38:4	LPE 22:4	Pla2g2a
PE 38:4->LPE 18:0	PE 38:4	LPE 18:0	Pla2g2a
PE 38:4->LPE 18:1	PE 38:4	LPE 18:1	Pla2g2a
PE 38:4->PC 38:4	PE 38:4	PC 38:4	Pemt
LPE 18:1->PE 40:6	LPE 18:1	PE 40:6	('Mboat1', 'Mboat2')
LPE 18:1->PE 38:6	LPE 18:1	PE 38:6	('Mboat1', 'Mboat2')
LPE 18:1->PE 40:7	LPE 18:1	PE 40:7	('Mboat1', 'Mboat2')
LPE 18:1->PE 40:4	LPE 18:1	PE 40:4	('Mboat1', 'Mboat2')
LPE 18:1->PE 36:1	LPE 18:1	PE 36:1	('Mboat1', 'Mboat2')
LPE 18:1->PE 38:1	LPE 18:1	PE 38:1	('Mboat1', 'Mboat2')
LPE 18:1->PE 38:4	LPE 18:1	PE 38:4	('Mboat1', 'Mboat2')
PE 36:1->LPE 22:1	PE 36:1	LPE 22:1	Pla2g2a
PE 36:1->LPE 20:0	PE 36:1	LPE 20:0	Pla2g2a
PE 36:1->LPE 18:1	PE 36:1	LPE 18:1	Pla2g2a
PE 36:1->LPE 18:0	PE 36:1	LPE 18:0	Pla2g2a
PE 36:1->PS 36:1	PE 36:1	PS 36:1	Ptdss2
PE 36:1->PC 36:1	PE 36:1	PC 36:1	Pemt
PE 38:1->LPE 22:1	PE 38:1	LPE 22:1	Pla2g2a
PE 38:1->LPE 18:0	PE 38:1	LPE 18:0	Pla2g2a
PE 38:1->LPE 18:1	PE 38:1	LPE 18:1	Pla2g2a
PE 38:1->LPE 20:0	PE 38:1	LPE 20:0	Pla2g2a
PE 38:1->PS 38:1	PE 38:1	PS 38:1	Ptdss2
PE 38:1->PC 38:1	PE 38:1	PC 38:1	Pemt
LPE 18:0->PE 40:6	LPE 18:0	PE 40:6	('Mboat1', 'Mboat2')
LPE 18:0->PE 40:4	LPE 18:0	PE 40:4	('Mboat1', 'Mboat2')
LPE 18:0->PE 34:0	LPE 18:0	PE 34:0	('Mboat1', 'Mboat2')
LPE 18:0->PE 36:1	LPE 18:0	PE 36:1	('Mboat1', 'Mboat2')
LPE 18:0->PE 36:0	LPE 18:0	PE 36:0	('Mboat1', 'Mboat2')
LPE 18:0->PE 38:1	LPE 18:0	PE 38:1	('Mboat1', 'Mboat2')
LPE 18:0->PE 38:4	LPE 18:0	PE 38:4	('Mboat1', 'Mboat2')
PE 34:0->LPE 20:0	PE 34:0	LPE 20:0	Pla2g2a
PE 34:0->LPE 18:0	PE 34:0	LPE 18:0	Pla2g2a
PE 34:0->PC 34:0	PE 34:0	PC 34:0	Pemt
PE 36:0->LPE 20:0	PE 36:0	LPE 20:0	Pla2g2a
PE 36:0->LPE 18:0	PE 36:0	LPE 18:0	Pla2g2a
PE 36:0->PS 36:0	PE 36:0	PS 36:0	Ptdss2
LPE 20:0->PE 40:4	LPE 20:0	PE 40:4	('Mboat1', 'Mboat2')
LPE 20:0->PE 34:0	LPE 20:0	PE 34:0	('Mboat1', 'Mboat2')
LPE 20:0->PE 36:1	LPE 20:0	PE 36:1	('Mboat1', 'Mboat2')
LPE 20:0->PE 36:0	LPE 20:0	PE 36:0	('Mboat1', 'Mboat2')
LPE 20:0->PE 38:1	LPE 20:0	PE 38:1	('Mboat1', 'Mboat2')
LPE 20:0->PE 42:6	LPE 20:0	PE 42:6	('Mboat1', 'Mboat2')
LPE 22:1->PE 40:4	LPE 22:1	PE 40:4	('Mboat1', 'Mboat2')
LPE 22:1->PE 36:1	LPE 22:1	PE 36:1	('Mboat1', 'Mboat2')
LPE 22:1->PE 38:1	LPE 22:1	PE 38:1	('Mboat1', 'Mboat2')
LPE 22:1->PE 42:6	LPE 22:1	PE 42:6	('Mboat1', 'Mboat2')
PS 40:6->PE 40:6	PS 40:6	PE 40:6	Psd
PS 42:9->PE 42:9	PS 42:9	PE 42:9	Psd
PS 42:6->PE 42:6	PS 42:6	PE 42:6	Psd
SM 36:1;O2->Cer 36:1;O2	SM 36:1;O2	Cer 36:1;O2	('Smpd1', 'Smpd2', 'Smpd3', 'Smpd4')
Cer 36:1;O2->HexCer 36:1;O2	Cer 36:1;O2	HexCer 36:1;O2	('Ugcg', 'Ugt8a')
Cer 36:1;O2->SM 36:1;O2	Cer 36:1;O2	SM 36:1;O2	('Sgms1', 'Sgms2')
SM 42:1;O2->Cer 42:1;O2	SM 42:1;O2	Cer 42:1;O2	('Smpd1', 'Smpd2', 'Smpd3', 'Smpd4')
Cer 42:1;O2->HexCer 42:1;O2	Cer 42:1;O2	HexCer 42:1;O2	('Ugcg', 'Ugt8a')
Cer 42:1;O2->SM 42:1;O2	Cer 42:1;O2	SM 42:1;O2	('Sgms1', 'Sgms2')
SM 42:2;O2->Cer 42:2;O2	SM 42:2;O2	Cer 42:2;O2	('Smpd1', 'Smpd2', 'Smpd3', 'Smpd4')
Cer 42:2;O2->HexCer 42:2;O2	Cer 42:2;O2	HexCer 42:2;O2	('Ugcg', 'Ugt8a')
Cer 42:2;O2->SM 42:2;O2	Cer 42:2;O2	SM 42:2;O2	('Sgms1', 'Sgms2')
SM 41:2;O2->Cer 41:2;O2	SM 41:2;O2	Cer 41:2;O2	('Smpd1', 'Smpd2', 'Smpd3', 'Smpd4')
Cer 41:2;O2->SM 41:2;O2	Cer 41:2;O2	SM 41:2;O2	('Sgms1', 'Sgms2')
HexCer 42:2;O2->Cer 42:2;O2	HexCer 42:2;O2	Cer 42:2;O2	('Gba1', 'Gba2', 'Galc')
Cer 40:2;O2->HexCer 40:2;O2	Cer 40:2;O2	HexCer 40:2;O2	('Ugcg', 'Ugt8a')
HexCer 40:2;O2->Cer 40:2;O2	HexCer 40:2;O2	Cer 40:2;O2	('Gba1', 'Gba2', 'Galc')
HexCer 36:1;O2->Cer 36:1;O2	HexCer 36:1;O2	Cer 36:1;O2	('Gba1', 'Gba2', 'Galc')
Cer 40:1;O2->HexCer 40:1;O2	Cer 40:1;O2	HexCer 40:1;O2	('Ugcg', 'Ugt8a')
HexCer 40:1;O2->Cer 40:1;O2	HexCer 40:1;O2	Cer 40:1;O2	('Gba1', 'Gba2', 'Galc')
HexCer 40:1;O2->Hex2Cer 40:1;O2	HexCer 40:1;O2	Hex2Cer 40:1;O2	('B4galt5', 'B4galt6')
Cer 40:0;O2->HexCer 40:0;O2	Cer 40:0;O2	HexCer 40:0;O2	('Ugcg', 'Ugt8a')
HexCer 40:0;O2->Cer 40:0;O2	HexCer 40:0;O2	Cer 40:0;O2	('Gba1', 'Gba2', 'Galc')
HexCer 40:0;O2->Hex2Cer 40:0;O2	HexCer 40:0;O2	Hex2Cer 40:0;O2	('B4galt5', 'B4galt6')
HexCer 42:1;O2->Cer 42:1;O2	HexCer 42:1;O2	Cer 42:1;O2	('Gba1', 'Gba2', 'Galc')
Hex2Cer 40:1;O2->HexCer 40:1;O2	Hex2Cer 40:1;O2	HexCer 40:1;O2	Glb1
Hex2Cer 40:0;O2->HexCer 40:0;O2	Hex2Cer 40:0;O2	HexCer 40:0;O2	Glb1
PG 35:0->DG 35:0	PG 35:0	DG 35:0	Plcb1
PC O-34:1->LPC O-18:0	PC O-34:1	LPC O-18:0	Pla2g2a
PC O-34:1->LPC O-16:0	PC O-34:1	LPC O-16:0	Pla2g2a
PC O-34:1->LPC 18:1	PC O-34:1	LPC 18:1	Pla2g2a
LPC O-18:0->PC O-34:1	LPC O-18:0	PC O-34:1	('Lpcat1', 'Lpcat2')
LPC O-18:0->PC O-32:0	LPC O-18:0	PC O-32:0	('Lpcat1', 'Lpcat2')
LPC O-18:0->PC O-36:1	LPC O-18:0	PC O-36:1	('Lpcat1', 'Lpcat2')
LPC O-16:0->PC O-34:1	LPC O-16:0	PC O-34:1	('Lpcat1', 'Lpcat2')
LPC O-16:0->PC O-32:0	LPC O-16:0	PC O-32:0	('Lpcat1', 'Lpcat2')
LPC O-16:0->PC O-36:1	LPC O-16:0	PC O-36:1	('Lpcat1', 'Lpcat2')
PC O-32:0->LPC O-18:0	PC O-32:0	LPC O-18:0	Pla2g2a
PC O-32:0->LPC O-16:0	PC O-32:0	LPC O-16:0	Pla2g2a
PC O-32:0->LPC 16:0	PC O-32:0	LPC 16:0	Pla2g2a
PC O-36:1->LPC O-18:0	PC O-36:1	LPC O-18:0	Pla2g2a
PC O-36:1->LPC O-16:0	PC O-36:1	LPC O-16:0	Pla2g2a
PC O-36:1->LPC 18:1	PC O-36:1	LPC 18:1	Pla2g2a
PC O-36:1->LPC 20:1	PC O-36:1	LPC 20:1	Pla2g2a
PE O-36:1->PC O-36:1	PE O-36:1	PC O-36:1	Pemt
